# Selective neuronal vulnerability in Alzheimer’s disease: a network-based analysis

**DOI:** 10.1101/499897

**Authors:** Jean-Pierre Roussarie, Victoria Yao, Zakary Plautz, Shirin Kasturia, Christian Albornoz, Eric F Schmidt, Lars Brichta, Alona Barnea-Cramer, Nathaniel Heintz, Patrick Hof, Myriam Heiman, Marc Flajolet, Olga Troyanskaya, Paul Greengard

## Abstract

A major obstacle to treating Alzheimer’s disease (AD) is our lack of understanding of the molecular mechanisms underlying selective neuronal vulnerability, which is a key characteristic of the disease. Here we present a framework to integrate high-quality neuron-type specific molecular profiles across the lifetime of the healthy mouse, which we generated using bacTRAP, with *postmortem* human functional genomics and quantitative genetics data. We demonstrate human-mouse conservation of cellular taxonomy at the molecular level for AD vulnerable and resistant neurons, identify specific genes and pathways associated with AD pathology, and pinpoint a specific functional gene module underlying selective vulnerability, enriched in processes associated with axonal remodeling, and affected by both amyloid accumulation and aging. Overall, our study provides a molecular framework for understanding the complex interplay between Aβ, aging, and neurodegeneration within the most vulnerable neurons in AD.
