## Supplementary Table 1 for "Selective neuronal vulnerability in Alzheimer’s disease: a network-based analysis"

### Sheet: supp_table1_top_neuron_type_enr
symbol	tissue	z_ont
Nmur2	EC2	24.0738
Nr2f2	EC2	14.9143
Tfap2d	EC2	14.8329
Alox12e	EC2	14.6469
Pif1	EC2	14.0639
Arhgap6	EC2	13.8352
Apaf1	EC2	13.7465
Camk2d	EC2	13.677
Reln	EC2	13.2359
Rab3c	EC2	13.0713
Pkib	EC2	13.06
Crb1	EC2	12.999
Ptpn14	EC2	12.7223
Ehd4	EC2	12.67
Sh3bgrl2	EC2	12.446
Mapk3	EC2	12.3523
Tmem132e	EC2	12.1923
Rgs12	EC2	11.9175
Cdh4	EC2	11.8892
Yap1	EC2	11.5437
Grem2	EC2	11.5143
Lrrc18	EC2	11.3511
Lef1	EC2	11.3415
Plcxd3	EC2	11.0929
6430573F11Rik	EC2	11.0565
Ntng1	EC2	11.0072
Timp2	EC2	10.9904
Casq2	EC2	10.8309
Tenm1	EC2	10.7499
Prss8	EC2	10.7336
Gm15821	EC2	10.5097
Lacc1	EC2	10.4433
Fstl1	EC2	10.4372
BC051019	EC2	10.4285
Klhdc8a	EC2	10.3564
Trh	EC2	10.3246
Nwd2	EC2	10.2954
Ppef2	EC2	10.1688
Hpcal1	EC2	10.119
Sla	EC2	10.0222
Oxr1	EC2	9.89238
Abca12	EC2	9.88318
Arl4a	EC2	9.87857
Phactr2	EC2	9.87187
Rnf217	EC2	9.83687
Plekhg6	EC2	9.8163
Wdr16	EC2	9.78032
Jph2	EC2	9.72643
Foxo1	EC2	9.69565
Gcnt2	EC2	9.62541
Rasd1	CA1	28.8957
Neurod6	CA1	28.6194
Arhgap12	CA1	28.3623
Actr3b	CA1	27.4036
Kcnab2	CA1	27.0597
Hpca	CA1	26.7351
Ociad2	CA1	26.416
Gm2115	CA1	26.3712
Plk2	CA1	24.8395
Ksr1	CA1	24.2813
Brd9	CA1	24.182
Pou3f1	CA1	24.0871
Sstr4	CA1	23.0605
Gabra5	CA1	22.9492
Arl15	CA1	22.5913
Dclk2	CA1	22.3331
Wfs1	CA1	22.3213
Hyls1	CA1	22.2504
Itpka	CA1	22.1873
Arpc2	CA1	21.4131
Nr3c2	CA1	21.2974
Sept9	CA1	21.2485
Camta2	CA1	21.1531
Fkbp1a	CA1	21.0173
Trim2	CA1	20.8934
Cabp7	CA1	20.8301
Sh3bp5	CA1	20.7822
Rasgrp1	CA1	20.667
Tmprss6	CA1	20.6362
Map4	CA1	20.5778
Bag5	CA1	20.5162
Wipf3	CA1	20.5095
Camkv	CA1	20.4977
Tmem200a	CA1	20.4874
Fam49a	CA1	20.4743
Sipa1l3	CA1	20.4395
Actr2	CA1	20.3954
Cttn	CA1	20.1996
Rem2	CA1	20.1972
Dnah9	CA1	20.1718
Iqgap2	CA1	20.1664
Shisa6	CA1	20.0069
Pex5l	CA1	19.8845
Gmpr	CA1	19.7537
Wasf1	CA1	19.703
Cacnb2	CA1	19.6168
Fam131a	CA1	19.5915
Sap18	CA1	19.5075
Nmt1	CA1	19.4541
Spink8	CA1	19.3981
Fam19a5	CA2	26.7402
Dct	CA2	26.7078
Snx22	CA2	26.4436
Gsx1	CA2	25.3359
B3gat2	CA2	25.1065
Prkca	CA2	24.4667
Avpr1b	CA2	24.273
Scrg1	CA2	23.6532
C1ql1	CA2	23.3627
Irx6	CA2	22.46
5730559C18Rik	CA2	22.1299
Dmrtb1	CA2	21.8922
A930009A15Rik	CA2	21.4169
Rasd1	CA2	20.7898
Syce2	CA2	20.6835
Sapcd2	CA2	20.6521
Irx1	CA2	20.4803
Fam102a	CA2	20.3115
Chst5	CA2	19.9904
Cotl1	CA2	19.8676
Hpca	CA2	19.4701
Has2os	CA2	19.2946
Fgf16	CA2	19.0835
Wscd1	CA2	18.9121
Fam19a4	CA2	18.8796
Wipf3	CA2	18.807
Hunk	CA2	18.5204
Sox3	CA2	18.4488
Lingo3	CA2	18.3968
Homer2	CA2	18.3703
Tll2	CA2	18.3687
Adarb1	CA2	18.0214
4833439L19Rik	CA2	17.8643
Hectd2	CA2	17.5752
Pfn1	CA2	17.4342
Luzp2	CA2	17.3631
Cabp7	CA2	17.3102
Kif18b	CA2	17.2487
Dnah9	CA2	17.1035
Clmn	CA2	17.0935
Gpt2	CA2	17.0911
Stk32a	CA2	17.0648
Meox1	CA2	17.0268
A330070K13Rik	CA2	17.0246
Shisa6	CA2	17.0122
Cdo1	CA2	16.9814
Ctsc	CA2	16.8975
Ptpn5	CA2	16.8903
Lad1	CA2	16.8708
Trim67	CA2	16.7828
Neurod6	CA3	37.7131
Nrip3	CA3	36.0271
Ociad2	CA3	33.6343
Rnf182	CA3	29.6642
Mpped2	CA3	27.6799
Gabra5	CA3	27.1461
Ak4	CA3	26.4702
Chst11	CA3	26.2835
Ankrd29	CA3	25.5201
Cachd1	CA3	25.5021
Chgb	CA3	25.2355
Neto1	CA3	25.1701
Ogfrl1	CA3	25.1206
Fgfr1	CA3	24.9464
Chst2	CA3	24.761
Tppp	CA3	24.5708
Shisa6	CA3	24.3296
Cpne4	CA3	24.0985
Rem2	CA3	24.0031
Klk10	CA3	23.5949
Lsm11	CA3	23.5262
Arhgef26	CA3	23.4574
Epdr1	CA3	22.8703
Lpl	CA3	22.6376
Iyd	CA3	22.6238
Raver2	CA3	22.4334
Cabp7	CA3	22.41
Homer3	CA3	22.3017
Smpd3	CA3	22.2532
Ubash3a	CA3	22.2515
Grik4	CA3	22.056
Fkbp1a	CA3	22.0243
Fgf13	CA3	21.8175
Rasgrp1	CA3	21.6606
Lrrn2	CA3	21.5344
Camk1d	CA3	21.5226
Rasd1	CA3	21.4533
Chn1	CA3	21.3516
Nptx1	CA3	21.2501
Dclk2	CA3	21.2005
Arpc4	CA3	21.1303
Hs3st4	CA3	21.1299
Luzp2	CA3	21.0884
Hpca	CA3	21.0509
Adam11	CA3	20.9374
Ccbe1	CA3	20.9312
Prss35	CA3	20.7878
Bok	CA3	20.6858
Mdga1	CA3	20.326
Klk9	CA3	20.263
Prox1	DG	25.3374
Synpr	DG	22.9641
Lhfpl2	DG	21.7818
Slc39a6	DG	21.7214
Smad3	DG	21.4914
Gm16551	DG	21.3364
C1ql2	DG	21.0961
Prdm5	DG	20.44
Plekha2	DG	19.8859
Gpc4	DG	19.7994
Rfx3	DG	19.7377
Zfpm2	DG	19.6886
Slc4a4	DG	19.6687
LOC102632463	DG	19.163
Igsf3	DG	18.839
Ermp1	DG	18.7631
Krt9	DG	18.2708
Glis3	DG	18.0483
Smoc2	DG	17.4744
4933427G17Rik	DG	17.4426
Cdh9	DG	17.4079
Gfra1	DG	17.3429
Npnt	DG	17.3285
Ahcyl2	DG	17.13
Lrrtm4	DG	17.1175
Jun	DG	17.0945
Pdyn	DG	16.876
Dgkh	DG	16.7713
Trpc6	DG	16.7223
Kctd4	DG	16.3632
Vav3	DG	16.3456
Fnip2	DG	16.3021
Stxbp6	DG	16.2701
Parvg	DG	16.2385
Tdo2	DG	16.1594
Fbln1	DG	15.94
Ston2	DG	15.8484
Lum	DG	15.7882
Car12	DG	15.6923
Trpm3	DG	15.6149
Ccnjl	DG	15.5438
Plxna4	DG	15.5319
Cecr2	DG	15.2596
Islr	DG	15.0483
Lin7c	DG	15.013
Epha7	DG	14.9573
Pcdh20	DG	14.9469
Efnb3	DG	14.8386
Amer3	DG	14.6653
Tbc1d8b	DG	14.632
Lamp5	S1	31.1683
Cbln2	S1	22.4478
Tbc1d30	S1	21.4667
Kalrn	S1	21.0538
Sytl2	S1	20.024
Hivep1	S1	19.1401
Atad2	S1	18.5928
Cabyr	S1	18.5681
Strbp	S1	18.4021
Rims3	S1	17.8451
Tbr1	S1	17.6467
Gcnt4	S1	17.6263
Kcnab3	S1	17.5304
Pdp1	S1	17.4361
Mapk6	S1	17.4073
Cckbr	S1	17.3028
Lrguk	S1	17.2554
Syt2	S1	17.0878
Pou3f2	S1	17.0165
Hlf	S1	16.6417
Npc1l1	S1	16.291
Kcnh5	S1	16.2303
Arrdc3	S1	16.1017
Fmn1	S1	15.8742
Pak7	S1	15.7755
Cpne9	S1	15.6262
Abcd2	S1	15.4679
Exph5	S1	15.3324
Pik3r3	S1	15.2824
Dpysl2	S1	15.1783
Id2	S1	15.1503
Medag	S1	15.1455
Adra1a	S1	15.131
Foxo3	S1	15.1129
Mkx	S1	15.0753
Rgs6	S1	14.8799
Ngef	S1	14.8425
Ddx3x	S1	14.7141
Kif5a	S1	14.6997
Flrt2	S1	14.6908
Rspo1	S1	14.6811
Ubr3	S1	14.5975
Tnfaip6	S1	14.5557
Man2a1	S1	14.5394
Atg7	S1	14.4989
Chrnb3	S1	14.4918
Hr	S1	14.4661
Tspan11	S1	14.3572
Hecw1	S1	14.3551
Itpr1	S1	14.3021
Shisa3	V1	24.4558
Gm765	V1	23.7391
Kcnh5	V1	23.5102
LOC102634300	V1	23.1513
Rorb	V1	22.1116
Mmel1	V1	21.1569
Pak7	V1	21.0651
Calca	V1	20.4485
Nova1	V1	20.4318
Osbpl1a	V1	20.4273
Sytl2	V1	20.4144
Rspo1	V1	19.9821
Mb21d2	V1	19.9147
Whrn	V1	19.4795
Zranb3	V1	19.1939
Nr2f1	V1	19.038
Ankrd34c	V1	18.9321
Rims3	V1	18.7501
Kcnab3	V1	18.7449
A830009L08Rik	V1	18.5083
BC006965	V1	18.4102
A830010M20Rik	V1	18.4088
Exph5	V1	18.2848
Camk4	V1	18.0646
Cacnb4	V1	17.9588
Nxf7	V1	17.9241
Abcd2	V1	17.8224
Cabyr	V1	17.8159
Cpne9	V1	17.6772
Hlf	V1	17.5861
Cdk19	V1	17.453
Plekha6	V1	17.1221
Ovol2	V1	16.9946
Nrep	V1	16.9602
Rnd1	V1	16.8932
Arhgap26	V1	16.7324
Herc6	V1	16.6703
Mslnl	V1	16.6651
Cux1	V1	16.6533
Sh3rf2	V1	16.5172
Sel1l3	V1	16.4848
Gabra1	V1	16.4374
Satb1	V1	16.3648
Tshz3	V1	16.2945
Tmem145	V1	16.1962
Gm13306	V1	16.1324
Hkdc1	V1	16.1266
Pou3f2	V1	15.6364
Medag	V1	15.6306
Scnn1a	V1	15.5982
