## Supplementary Table 3 for "Selective neuronal vulnerability in Alzheimer’s disease: a network-based analysis"

### Sheet: Sheet1
allen_structure_acronym	allen_structure_name	CA1	CA2	CA3	DG	EC2	S1	V1
PHG-l	parahippocampal gyrus, lateral bank of gyrus	3.22874	2.80916	3.0971	3.85173	5.10681	2.42438	3.64972
ITG-its	inferior temporal gyrus, bank of the its	3.51666	1.74073	3.31201	4.8054	4.95795	3.92235	5.45002
AnG-s	angular gyrus, superior bank of gyrus	3.0056	1.66198	3.07228	3.42727	4.91842	4.74744	5.48567
SMG-s	supramarginal gyrus, superior bank of gyrus	3.71139	2.37572	3.56969	3.78658	4.82367	4.72356	5.75638
IRoG	inferior rostral gyrus	2.17203	0.892578	2.0839	3.0427	4.77791	2.48225	3.96334
PoG-il	postcentral gyrus, inferior lateral aspect of gyrus	2.85835	1.70681	3.1154	3.33411	4.76803	4.56997	5.47086
OTG-i	occipito-temporal gyrus, inferior bank of gyrus	2.83293	1.11347	2.71815	3.86461	4.72311	4.35694	5.24575
SRoG	superior rostral gyrus	2.93467	1.84727	3.00036	3.85828	4.66744	3.11113	4.38072
TP-s	temporal pole, superior aspect	2.67345	1.54349	2.51576	3.79743	4.62806	1.96375	3.00275
CgGf-i	cingulate gyrus, frontal part, inferior bank of gyrus	2.72271	1.82113	2.49855	3.39171	4.59777	2.57333	3.62511
CgGf-s	cingulate gyrus, frontal part, superior bank of gyrus	3.04883	1.70816	2.92429	4.19351	4.51506	3.38697	4.52261
MTG-s	middle temporal gyrus, superior bank of gyrus	3.24874	1.7656	3.08095	4.12532	4.40292	3.98336	5.17599
STG-l	superior temporal gyrus, lateral bank of gyrus	3.39422	2.01345	3.49079	3.91423	4.39607	4.46727	5.74212
CgGp-i	cingulate gyrus, parietal part, inferior bank of gyrus	2.52627	1.17225	2.54387	3.11821	4.35188	4.12537	5.46118
FuG-its	fusiform gyrus, bank of the its	3.32523	1.91685	3.25836	4.50498	4.35179	3.1957	4.66395
TP-i	temporal pole, inferior aspect	2.16631	1.02461	1.81624	2.9945	4.32191	2.13015	3.05217
SIG	short insular gyri	3.01053	1.74206	2.8169	4.25687	4.31267	2.94322	4.27906
TP-m	temporal pole, medial aspect	2.14188	1.38287	1.82405	2.71175	4.31092	1.16579	2.31048
PrG-prc	precentral gyrus, bank of the precentral sulcus	2.96817	1.62255	3.03719	3.33791	4.30745	4.12927	5.12892
LIG	long insular gyri	2.77835	1.42909	2.62426	4.1154	4.30475	3.3485	4.71854
fro	frontal operculum	2.73076	1.25427	2.51263	3.57949	4.26804	2.96394	4.31067
SPL-s	superior parietal lobule, superior bank of gyrus	3.05227	1.69496	3.12203	3.30251	4.25645	4.48391	5.07095
PHG-cos	parahippocampal gyrus, bank of the cos	2.58068	1.4559	2.4946	4.21822	4.1913	2.12663	3.51092
FuG-l	fusiform gyrus, lateral bank of gyrus	3.31051	1.81836	3.39478	4.30648	4.18618	2.81994	4.48064
SMG-i	supramarginal gyrus, inferior bank of gyrus	3.08007	1.52361	2.91698	3.60198	4.16654	4.45129	5.41704
Pcu-s	precuneus, superior lateral bank of gyrus	2.99967	1.63891	2.98503	3.51526	4.1642	4.31867	5.13926
SCG	subcallosal cingulate gyrus	2.34759	1.70311	1.60722	2.58398	4.1535	1.13313	2.27416
PoG-pcs	postcentral gyrus, bank of the posterior central sulcus	2.88667	1.60159	2.96983	3.67209	4.14357	4.35131	5.28627
SFG-m	superior frontal gyrus, medial bank of gyrus	3.01755	1.83023	3.02713	3.64278	4.11765	3.90637	4.97417
AnG-i	angular gyrus, inferior bank of gyrus	2.84014	1.54004	2.80927	3.40544	4.06971	4.14543	5.05071
ITG-l	inferior temporal gyrus, lateral bank of gyrus	2.68269	1.30395	2.71562	3.7802	3.92328	3.02318	4.50918
MTG-i	middle temporal gyrus, inferior bank of gyrus	3.06332	1.5951	2.98865	3.99223	3.92231	3.72994	4.94036
FuG-cos	fusiform gyrus, bank of cos	2.83339	1.90205	2.75269	4.03386	3.91496	2.43391	3.5147
SOG-s	superior occipital gyrus, superior bank of gyrus	2.46006	0.966211	2.36048	2.98076	3.91409	5.08453	5.87715
PLP	planum polare	2.7768	1.33541	2.59028	3.72055	3.90374	3.19753	4.52767
CgGp-s	cingulate gyrus, parietal part, superior bank of gyrus	2.47054	1.16	2.50173	3.10018	3.82076	3.73824	5.1205
STG-i	superior temporal gyrus, inferior bank of gyrus	2.55658	1.11417	2.50531	3.53635	3.80705	3.85567	5.08125
MOrG	medial orbital gyrus	2.39089	0.769292	2.19818	3.51879	3.77472	2.83554	4.20516
MFG-i	middle frontal gyrus, inferior bank of gyrus	2.61228	1.21249	2.73131	3.57163	3.76968	3.95239	5.1738
GRe	gyrus rectus	2.38223	0.9964	2.30368	3.43956	3.76228	2.697	4.12364
Sb	subthalamic nucleus	0.608871	1.8822	1.17312	-0.26606	3.75385	0.997533	-0.330703
PLT	planum temporale	1.97509	0.588573	1.87565	2.79578	3.75347	3.0154	3.66121
Pcu-i	precuneus, inferior lateral bank of gyrus	2.21855	0.646412	2.13228	2.83544	3.67832	4.00376	4.73131
CgGr-i	cingulate gyrus, retrosplenial part, inferior bank of gyrus	2.94968	1.79902	2.99557	3.23006	3.67073	3.11116	4.28711
SFG-l	superior frontal gyrus, lateral bank of gyrus	2.5284	1.17728	2.45817	3.54083	3.65719	3.49247	4.68507
LOrG	lateral orbital gyrus	2.46295	0.805378	2.12859	3.31196	3.64286	3.47916	4.50487
MFG-s	middle frontal gyrus, superior bank of gyrus	2.30385	0.889938	2.40445	3.26543	3.60432	3.52577	4.81335
LA	lateral nucleus	2.77749	2.1721	2.55418	3.93461	3.57289	1.23484	2.77209
OTG-s	occipito-temporal gyrus, superior bank of gyrus	2.70238	1.11675	2.68489	3.4458	3.52518	4.22561	5.2713
opIFG	inferior frontal gyrus, opercular part	3.01529	1.48666	2.83285	3.43681	3.50843	4.10455	5.04946
PaOG	parolfactory gyri	2.32151	1.70644	2.23895	3.22129	3.5024	1.40891	2.33724
orIFG	inferior frontal gyrus, orbital part	2.68216	1.33327	2.63252	3.34649	3.45134	3.59404	4.5817
POrG	posterior orbital gyrus	2.88866	1.82138	2.72238	3.5581	3.44494	3.0996	4.20559
Pir	piriform cortex	2.51936	1.29239	1.94734	3.72441	3.38911	1.53	2.9267
SPL-i	superior parietal lobule, inferior bank of gyrus	2.5395	1.25066	2.40303	2.8502	3.35554	4.11679	4.85
ITG-mts	inferior temporal gyrus, bank of mts	2.54652	1.19019	2.40485	3.54338	3.34897	3.07075	4.24229
PCLa-i	paracentral lobule, anterior part, inferior bank of gyrus	2.22865	1.09466	2.12295	2.96248	3.25317	3.42835	4.36637
HG	Heschl's gyrus	2.25096	0.74081	2.10181	3.0548	3.21891	3.84774	4.83835
AOrG	anterior orbital gyrus	2.24869	0.936215	2.09016	2.81706	3.20658	2.74249	3.87225
Cl	claustrum	3.13712	2.42145	3.11492	2.90184	3.09906	2.6488	3.10354
PrG-sl	precentral gyrus, superior lateral aspect of gyrus	2.72167	1.8025	2.85466	2.82291	3.03129	3.95052	4.46579
trIFG	inferior frontal gyrus, triangular part	2.04234	0.644526	2.0173	2.78337	2.96254	2.96459	4.10558
IOG-s	inferior occipital gyrus, superior bank of gyrus	2.67702	1.12345	2.4856	3.25095	2.94245	4.39216	5.34059
SOG-i	superior occipital gyrus, inferior bank of gyrus	2.68966	1.29527	2.30069	2.8043	2.64299	5.15475	5.70519
PrG-cs	precentral gyrus, bank of the central sulcus	2.14647	1.08488	2.18894	2.1751	2.64282	4.20722	4.26195
TG	transverse gyri	2.09801	1.05037	1.99093	2.6453	2.55131	3.84315	4.48135
IOG-i	inferior occipital gyrus, inferior bank of gyrus	2.46742	1.24522	2.13328	2.53072	2.52583	3.77868	4.48952
LHT	lateral hypothalamic area, tuberal region	-0.682626	-0.00578383	-0.796769	-0.856614	2.49376	-1.35513	-1.66916
LiG-pest	lingual gyrus, peristriate	2.20829	0.757403	2.02237	2.78483	2.47759	4.21908	4.68302
PrG-il	precentral gyrus, inferior lateral aspect of gyrus	2.09111	0.987223	2.34379	2.15151	2.24617	3.35502	4.02956
ILc	caudal group of intralaminar nuclei	0.525925	1.13546	0.843775	0.655272	2.10587	0.779975	0.76719
PCLa-s	paracentral lobule, anterior part, superior bank of gyrus	2.37309	1.62237	2.4305	2.3441	2.08338	3.7253	4.2365
PoG-cs	postcentral gyrus, bank of the central sulcus	1.8375	0.853704	1.82203	1.80457	2.04152	3.94423	4.44842
BLA	basolateral nucleus	1.04583	0.804612	0.941667	2.26292	1.9946	-0.0582228	0.629104
PoG-sl	postcentral gyrus, superior lateral aspect of gyrus	2.33707	1.26404	2.27859	2.2348	1.99085	3.66661	4.41281
CgGr-s	cingulate gyrus, retrosplenial part, superior bank of gyrus	1.84294	1.37848	1.60291	1.79682	1.96416	1.69885	2.02856
Cun-pest	cuneus, peristriate	1.83412	0.49587	1.73611	2.09723	1.95546	4.25121	4.42852
CA4	CA4 field	3.66465	4.28031	4.34347	4.46686	1.88377	0.189375	2.09712
S	subiculum	2.26568	1.86323	2.30792	3.21606	1.79467	0.989165	2.17617
PalHy	pallidohypothalamic nucleus	-0.303905	0.0146312	-0.396112	-0.636321	1.78974	-1.03049	-1.43181
BMA	basomedial nucleus	0.622842	0.415814	0.454467	2.01213	1.76543	-0.361385	0.532057
COMA	cortico-medial group	-0.122157	-0.26484	-0.513485	1.51901	1.73303	-2.02204	-0.928573
10	dorsal motor nucleus of the vagus	-1.85659	-0.730308	-1.60115	-2.56561	1.6891	-3.66514	-3.66256
ZI	zona incerta	0.378969	1.63484	0.2682	-0.51271	1.67806	0.0285953	-1.02047
nbM	basal nucleus of meynert	-0.515602	0.560689	-0.0560164	-0.71835	1.65996	-1.43389	-2.06916
Cun-str	cuneus, striate	1.67785	0.636718	1.68304	2.1329	1.23393	5.03894	5.02668
LiG-str	lingual gyrus, striate	1.9412	0.723057	1.87763	2.5535	1.17496	5.21922	5.79417
BST	bed nucleus of stria terminalis	0.79613	0.700395	-0.24657	1.96563	1.14792	-0.140987	-0.356187
SOC	superior olivary complex	0.00234848	1.64351	0.161638	-0.9829	1.12286	0.707391	-0.946197
DBv	nucleus of the diagonal band, horizontal division	-1.73788	-0.759377	-1.31489	-1.62993	1.11828	-2.40356	-2.36617
ATZ	amygdalohippocampal transition zone	0.088313	-0.0734978	-0.385694	1.1431	1.07917	-1.92067	-1.13004
LC	locus ceruleus	-1.73044	-0.768032	-1.30719	-2.52939	1.02472	-3.29494	-3.0472
R	reticular nucleus of thalamus	-0.298759	1.12932	-0.354342	-1.25646	1.00076	-0.447682	-1.82594
SuM	supramammillary nucleus	-1.33681	-0.708398	-1.20797	-1.58853	0.927264	-2.59714	-2.51705
MPB	medial parabrachial nucleus	-1.69126	-0.322374	-1.59079	-1.83909	0.850217	-2.76241	-3.06737
LGd	dorsal lateral geniculate nucleus	0.818845	1.42156	1.64742	0.99717	0.821371	1.57009	1.53331
Gr	gracile nucleus	0.328712	1.6336	0.236007	-0.283194	0.812322	0.123535	-0.75838
CnF	cuneiform nucleus	-1.55542	-0.91906	-1.57406	-1.65381	0.760234	-1.66647	-2.29498
GiRt	gigantocellular group	-0.620859	0.699805	-0.235204	-1.10274	0.697528	0.0581069	-1.06709
MBRa	midbrain raphe nuclei	-2.7365	-1.77343	-2.54053	-3.0421	0.656693	-3.42829	-3.6501
CMRt	central medullary reticular group	-0.127135	0.962832	0.0551277	-0.362282	0.576841	0.0181927	-0.663436
MG	medial geniculate complex	0.371374	1.32784	0.974778	-0.0806189	0.546862	1.28521	0.990774
VTA	ventral tegmental area	-1.66706	-0.218881	-1.55053	-2.01873	0.52122	-1.92916	-2.63995
LM	lateral mammillary nucleus	-0.891427	-0.636754	-0.818773	-0.675138	0.517064	-2.18557	-1.86285
3	oculomotor nuclear complex	-0.552747	0.0244817	-0.258327	-0.668632	0.475896	-0.817094	-0.845132
SubC	nucleus subceruleus	-1.43914	0.179926	-1.24622	-1.69626	0.443723	-1.09782	-2.55876
MM	medial mammillary nucleus	-1.2458	-0.471539	-0.672437	-3.00059	0.418504	-0.809243	-1.22843
SNC	substantia nigra, pars compacta	-1.10975	-0.560219	-0.709147	-2.40424	0.342277	-2.58703	-2.48686
CA3	CA3 field	4.23842	4.33374	4.98763	4.78813	0.328188	-0.692611	1.61422
LHM	lateral hypothalamic area, mammillary region	-1.63183	-0.709126	-1.50586	-2.20506	0.253742	-2.93012	-2.91632
RaM	raphe nuclei of medulla	-2.10012	-0.716481	-1.62785	-2.63475	0.150578	-2.29066	-3.13034
OlfT	olfactory tubercle	0.446371	0.067236	-0.465841	1.75075	0.137869	-1.13223	-0.528271
DTP	posterior group of nuclei	-1.12021	-0.500161	-0.514498	-0.785557	0.0408255	-0.946643	-0.571885
SubCn	subcuneiform nucleus	-2.06556	-0.813465	-2.02274	-2.03879	0.0380067	-1.90783	-2.4164
SptN	septal nuclei	-0.452369	0.592205	-1.18694	-0.245181	0.02607	-1.61325	-1.744
TM	tuberomammillary nucleus	-1.7481	-1.12964	-1.55601	-1.86255	0.00791425	-3.34876	-2.81038
PHA	posterior hypothalamic area	-2.65063	-1.60933	-2.5241	-3.24962	-0.0315641	-4.47382	-3.60446
CeA	central nucleus	-0.0835105	0.0248086	-0.612553	0.832723	-0.032381	-2.17827	-1.62088
VMH	ventromedial hypothalamic nucleus	-1.92686	-1.67775	-2.20811	-1.80528	-0.04287	-3.52808	-2.9476
Fas	fastigial nucleus	-1.97937	-0.00471441	-1.84254	-3.01741	-0.0616597	-2.10313	-2.83589
PrOR	preoptic region	-2.00455	-1.4377	-2.16014	-2.44017	-0.072706	-3.79897	-3.59806
ARH	arcuate nucleus of the hypothalamus	-0.666925	-0.43272	-0.903841	-1.42196	-0.0732619	-2.53277	-1.93473
LPB	lateral parabrachial nucleus	-2.23335	-0.972209	-2.08465	-1.94154	-0.0780504	-2.71697	-3.12256
CGMB	central gray substance of midbrain	-2.3213	-1.3997	-2.40897	-1.94547	-0.092726	-2.15448	-2.74243
DTM	medial group of nuclei	-1.03256	-0.115329	-0.267385	-0.328256	-0.102993	-0.488439	-0.220579
DBh	nucleus of the diagonal band, vertical division	-1.83748	-1.01033	-1.83057	-2.03684	-0.168585	-2.28295	-2.7
6	abducens nucleus	-0.529985	0.72998	0.0700314	-2.14213	-0.20372	0.0155699	-1.47569
CA2	CA2 field	4.42146	5.60686	4.92517	5.2144	-0.228456	-1.4179	0.668481
CA1	CA1 field	5.2639	4.28017	4.21705	5.33711	-0.234588	-0.995543	0.618153
Cu	cuneate nucleus	-1.04205	0.0715583	-0.654897	-1.42306	-0.238833	-0.470992	-1.67248
DMH	dorsomedial hypothalamic nucleus	-2.0762	-1.63156	-2.23367	-2.50069	-0.243968	-4.09855	-3.55749
Pr5	principal sensory nucleus of trigeminal nerve	-1.05359	-0.205181	-0.777258	-2.61847	-0.275619	-0.122516	-1.10423
LMRt	lateral medullary reticular group	-1.03887	0.3499	-0.423488	-1.20387	-0.335171	-0.741606	-1.35976
Sp5	spinal trigeminal nucleus	-1.41414	-0.334827	-1.19971	-1.61271	-0.350924	-0.538263	-1.45724
8Ve	vestibular nuclei	-1.0424	0.366537	-0.709876	-1.71178	-0.363137	-0.0752031	-1.57797
PRF	pontine reticular formation	-1.43591	-0.444539	-0.958871	-1.66273	-0.496057	-0.917474	-1.66043
LTu	lateral tuberal nucleus	-0.801969	-0.634912	-1.02816	-0.762535	-0.496567	-1.7605	-1.55357
12	hypoglossal nucleus	-0.793801	-0.0125004	-0.406453	-1.8869	-0.509801	-1.30315	-2.06112
Mo5	motor nucleus of trigeminal nerve	0.0544331	0.820975	0.54744	-1.26559	-0.527205	0.136285	-1.06426
DTLv	lateral group of nuclei, ventral division	0.0104192	1.35376	0.851939	0.0338988	-0.569531	0.968584	0.824569
IO	inferior olivary complex	-0.783581	0.35657	-0.527165	-0.750728	-0.576304	-1.11064	-0.423764
SNR	substantia nigra, pars reticulata	-1.10895	0.547455	-1.09282	-2.27236	-0.602934	-1.61179	-3.05943
PVH	paraventricular nucleus of the hypothalamus	-2.94036	-2.26951	-2.86566	-3.63022	-0.61386	-4.9398	-5.19961
LHA	lateral hypothalamic area, anterior region	-2.16416	-1.48905	-2.45585	-2.31624	-0.659998	-2.38756	-2.81956
RPn	pontine raphe nucleus	-1.56544	0.0257455	-1.13959	-2.05601	-0.724675	-1.21185	-2.7482
PeF	perifornical nucleus	-2.52481	-1.91909	-2.46551	-2.41096	-0.773051	-4.26625	-3.55074
RN	red nucleus	-0.759474	0.376593	-0.761445	-1.9291	-0.782189	-0.501117	-1.96312
7	facial motor nucleus	-0.764461	0.0544717	-0.328234	-2.07049	-0.818471	-0.732281	-2.22504
DG	dentate gyrus	3.43074	2.06107	2.80728	8.72457	-0.885242	-0.705464	1.04176
8Co	cochlear nuclei	-1.319	-0.168008	-0.778285	-2.67143	-0.926591	-0.578738	-1.17327
DTLd	lateral group of nuclei, dorsal division	-0.680997	0.521649	0.255414	0.100036	-0.953476	0.260087	0.217552
Emb	emboliform nucleus	-1.53141	-0.563071	-1.42989	-2.57731	-0.970206	-1.5612	-2.5067
SO	supraoptic nucleus	-3.29957	-2.56517	-3.40939	-4.01083	-1.04803	-5.07229	-5.17395
PTec	pretectal region	-2.67446	-1.82666	-3.00566	-2.72275	-1.18926	-2.10373	-2.77958
Glo	globose nucleus	-1.40282	0.340754	-1.18386	-2.14494	-1.2066	-1.15474	-2.05421
Pn	pontine nuclei	-1.29289	-0.928416	-0.162616	-2.17717	-1.23063	-0.598394	-0.946659
GPi	globus pallidus, internal segment	-1.49794	0.807374	-2.01401	-3.19794	-1.26458	-1.67183	-4.02417
ILr	rostral group of intralaminar nuclei	-1.89942	-1.09949	-1.02025	-1.14763	-1.26875	-1.38867	-0.662468
Dt	dentate nucleus	-1.75377	-0.42476	-1.07345	-3.23533	-1.31103	-0.557291	-1.79663
IC	inferior colliculus	-1.77064	-1.21579	-1.60677	-2.06366	-1.36976	-0.615063	-0.998904
Acb	nucleus accumbens	0.922785	0.510943	-0.364258	2.44929	-1.37621	-0.470817	-0.508016
SC	superior colliculus	-1.66745	-0.845117	-1.37478	-1.83836	-1.47656	-0.92305	-1.37404
GPe	globus pallidus, external segment	-1.02726	0.523763	-1.44579	-2.29809	-1.51196	-1.15397	-2.96202
CGS	central glial substance	-2.8531	-2.55327	-3.45271	-3.67287	-1.7302	-3.7397	-4.7186
DTA	anterior group of nuclei	-1.44501	-0.474956	-0.919729	-1.11611	-1.75156	-0.766137	-0.782661
Hl	lateral habenular nucleus	-2.70729	-1.64475	-2.50741	-3.42605	-1.78003	-2.72169	-2.92319
Arc	arcuate nucleus of medulla	-2.88051	-1.74199	-1.81689	-3.70701	-2.34265	-2.43229	-3.01513
Pu	putamen	1.13228	0.969417	-0.410483	2.88948	-2.95245	0.639811	-0.931109
HCd	head of caudate nucleus	0.692669	0.455491	-0.944229	2.32659	-3.26576	-0.649039	-1.75484
Ve-I-II	I-II	-0.86753	-1.13921	-1.08489	-0.652146	-3.45704	0.580287	-0.117934
TCd	tail of caudate nucleus	0.545278	0.289432	-0.792501	2.96039	-3.58559	-0.708523	-1.47856
BCd	body of caudate nucleus	0.491609	0.166045	-1.02561	2.21831	-3.91266	-0.374917	-1.54759
PV-III	III, paravermis	-2.01504	-2.4279	-2.5382	-2.22555	-4.07089	-1.38736	-2.44862
He-IV	IV, lateral hemisphere	-1.81269	-2.47198	-2.40332	-2.25688	-4.17035	-1.29152	-2.44108
He-VIIIB	VIIIB, lateral hemisphere	-2.04012	-3.40997	-3.10918	-2.8226	-4.73706	-1.55732	-2.91505
Ve-X	X	-1.82136	-1.08886	-1.7664	-3.3921	-5.02999	-1.98846	-2.46867
PV-VIIIB	VIIIB, paravermis	-2.37631	-3.06523	-2.67373	-3.86613	-5.13904	-2.2997	-2.83264
Ve-VI	VI	-2.35668	-2.76658	-2.49675	-2.68749	-5.4038	-1.82997	-2.90016
cc	corpus callosum	-3.66602	-2.35412	-5.25964	-5.93867	-5.57189	-5.64465	-7.36865
Ve-VIIIB	VIIIB	-2.39855	-2.87919	-2.47347	-2.73183	-5.61218	-1.4507	-2.60361
Ve-III	III	-2.2566	-3.00845	-2.40296	-3.09781	-5.61234	-1.13347	-2.53279
PV-IX	IX, paravermis	-2.931	-3.51548	-3.31012	-2.88677	-5.91569	-2.96515	-4.20615
Ve-VIIB	VIIB	-1.76516	-2.4769	-1.89928	-3.02492	-6.02681	-0.989847	-2.22159
He-X	X, lateral hemisphere	-1.82234	-2.02585	-2.59329	-3.61839	-6.13713	-1.6482	-3.40587
Pa	paraventricular nuclei of thalamus	-5.88499	-5.22241	-6.80447	-6.71244	-6.41541	-7.42088	-8.21784
PV-Crus II	Crus II, paravermis	-2.89353	-3.8741	-3.3876	-3.92599	-6.63849	-2.53239	-3.91571
Ve-IV	IV	-2.35363	-3.11273	-2.61693	-2.9797	-7.13668	-1.68243	-2.76875
PV-VIIB	VIIB, paravermis	-3.02132	-3.77265	-3.4542	-3.37252	-7.20534	-2.63476	-4.20774
PV-IV	IV, paravermis	-2.60585	-3.23726	-3.2497	-2.87744	-7.31735	-2.19442	-3.58674
Ve-IX	IX	-2.59573	-3.13031	-2.80544	-2.90964	-7.46262	-2.28236	-3.68488
He-Crus I	Crus I, lateral hemisphere	-3.05257	-3.99323	-3.60871	-3.96414	-7.68938	-2.91132	-4.09522
PV-V	V, paravermis	-2.90942	-3.69186	-3.46383	-3.38681	-7.8572	-2.47817	-3.87473
Ve-V	V	-2.91417	-3.64468	-3.02141	-2.45307	-7.90713	-2.40033	-3.29685
PV-Crus I	Crus I, paravermis	-2.95198	-4.02947	-3.53342	-3.68876	-7.94731	-2.40044	-4.17582
Ve-VIIIA	VIIIA	-2.53381	-2.98129	-2.91737	-3.18509	-8.6034	-2.27277	-3.12913
He-V	V, lateral hemisphere	-2.5468	-3.52916	-3.65052	-3.93366	-8.7009	-2.24032	-3.68207
He-VI	VI, lateral hemisphere	-2.59959	-3.62374	-3.20377	-3.24202	-8.90532	-2.36964	-3.94592
He-Crus II	Crus II, lateral hemisphere	-3.37882	-4.18559	-4.13845	-4.44594	-9.09976	-3.15354	-4.65301
PV-VI	VI, paravermis	-3.09714	-4.05804	-3.50185	-4.21019	-9.11165	-2.73914	-4.15094
PV-VIIIA	VIIIA, paravermis	-3.31336	-3.83758	-3.82588	-4.64566	-9.20918	-3.75479	-5.19831
He-VIIB	VIIB, lateral hemisphere	-3.14462	-4.09482	-3.88089	-3.67826	-9.69726	-2.7984	-4.45835
Ve-VIIAt	VIIAt	-2.92105	-3.55635	-3.27568	-4.48734	-9.7209	-2.53082	-3.67748
Ve-VIIAf	VIIAf	-2.23163	-3.03786	-3.08136	-2.71094	-9.7386	-1.76578	-2.50054
CPLV	choroid plexus of the lateral ventricle	-6.28979	-5.01799	-7.24496	-8.20446	-10.5295	-8.09239	-11.9387
He-VIIIA	VIIIA, lateral hemisphere	-3.70575	-4.51495	-4.5428	-4.31077	-12.1867	-3.07461	-4.98059
