## Supplementary Table 6 for "Selective neuronal vulnerability in Alzheimer’s disease: a network-based analysis"

### Sheet: expert-curated amyloid set
symbol
APP
PSEN1
PSEN2
APH1A
NCSTN
PSENEN
APOE
APBB1
BACE1
BACE2
ADAM9
ADAM10
ADAM17
ADAM19
NOTCH1
WNT5A
WNT7A
DKK1
SAA1
MAF
S100B
TGFB1
IL1B
IL1A
TNFA
PPARG
CASP12
SNCA
CPB1
JUN
MAPK11
MAPK12
MAPK13
MAPK14
HSPA1A
HSPA1B
IGF1
MMP3
CHRNA7
C1QA
C1QB
C1QC
IDE
LRP1
LRP1B
TXN
TXNRD1
SERPINA3
CTSD
NAE1
GLUL
C5
MARCKS
CST3
RELA
CFH
BLMH
BCHE
CDK5R1
MYC
MYCN
NGF
NOS3
MAOB
AGRN
NGFR
APOC2
CTSD
CXCL10
CXCR3
APOJ
LPL
FURIN
A2M
ADAMTS4
CALR
NOS1
IL6
KLK6
DHCR24
CD59
PTPRC
BDNF
IGF1
IGF1R
HMOX1
GSK3B
CHRM1
MME
CD40
CRP
MAPK10
PRKCE
FPR2
PPP3CA
PRNP
BCL2L1
SCARB1
CDK5
TP53BP2
CASP3
INS
MMP9
MELTF
MT3
E2F1
LRPAP1
REG1A
CRH
IL1R1
RCAN1
CTSG
MAPK8IP1
M6PR
HTR4
VSNL1
CDK1
NCKAP1
RELN
APCS
CD40
COL25A1
PTGS2
ANXA5
ICAM1
PLAU
ESR2
ABCA1
AGER
APBB2
PAWR
ROCK1
ROCK2
GSTP1
ACE
MEOX2
ITM2B
ADCYAP1
SP1
FPR2
RTN4
PAK1
CASP8
CASP7
SIRT1
SERPINI1
GRK5
SORL1
DYRK1A
CCR2
CXCL12
CXCR4
NGB
SCP2
CSNK1D
CSNK1E
DNM2
KLK6
HSPA5
IL1B
NRG1
ERBB4
HTR4
HMGB1
TGFB1
NR1H2
NR1H3
CHRM1
FAS
FASLG
GSK3A
RAB5A
CD36
RAP1A
RAC1
MARCKS
MARCKSL1
PAK3
APBB1
UBE2K
ROCK1
ROCK2
AKT1
NAIP
TLR2
UBQLN1
HSPD1
HSPAA1
HSPAB1
GGA1
ATF4
ADRB2
APPBP2
HTRA2
RER1
PACS1
SNX17
ESR1
ESR2
BECN1
NUMB
PCSK9
NTN1
PLD1
RANBP9
ITM2C
CD74
ATXN1
TMEM59
GSAP
APOA1
APOA4
P2RX7
LPL
PICALM
AP2A1
ERLIN2
MMP9
ZYX
BDKRB1
SORCS1
RHEB
VDAC1
SNX27
VPS35
TMED10
COPS5
MMP2
PYCARD
PARD3
BIN1
ARCN1
CASP4
TSPAN3
CD2AP

### Sheet: expert-curated NFT set
symbol	tier
ABL1	tier 1
AGT	tier 1
AKT1	tier 1
ALOX15	tier 1
ALOX5	tier 1
APOE	tier 1
BAG1	tier 1
BAG2	tier 1
BDNF	tier 1
CALCOCO2	tier 1
CAMK2A	tier 1
CAPN1	tier 1
CASP3	tier 1
CASP6	tier 1
CDC37	tier 1
CDK5	tier 1
CRH	tier 1
CRHR1	tier 1
CRHR2	tier 1
CSNK1A1	tier 1
CSNK1D	tier 1
CX3CL1	tier 1
CX3CR1	tier 1
CXCR2	tier 1
CYP46A1	tier 1
DAPK1	tier 1
DKK1	tier 1
DRD1	tier 1
DYRK1A	tier 1
ESR1	tier 1
ESR2	tier 1
FKBP1A	tier 1
FKBP4	tier 1
FKBP5	tier 1
FYN	tier 1
GCG	tier 1
GRIN2A	tier 1
GSK3B	tier 1
HDAC6	tier 1
HSP90AA1	tier 1
HSPA5	tier 1
HSPA8	tier 1
HSPB1	tier 1
HSPH1	tier 1
IGF1	tier 1
INS	tier 1
IRS1	tier 1
KLC1	tier 1
LEP	tier 1
LGMN	tier 1
LRRK2	tier 1
MAPK10	tier 1
MAPK9	tier 1
MARK1	tier 1
MARK2	tier 1
MARK3	tier 1
MARK4	tier 1
MTOR	tier 1
NR3C1	tier 1
NRF2	tier 1
OGT	tier 1
PIN1	tier 1
PKN1	tier 1
PPP2R1A	tier 1
PPP2R1B	tier 1
PPP2R2A	tier 1
PPP2RCA	tier 1
PPP2RCB	tier 1
PPP3CA	tier 1
PPP3R1	tier 1
PPP5C	tier 1
PRKAA1	tier 1
PRKAA2	tier 1
PRKACA	tier 1
PRKCE	tier 1
PRNP	tier 1
PTEN	tier 1
RELN	tier 1
ROCK1	tier 1
RPS6KB1	tier 1
S100B	tier 1
SET	tier 1
SIRT1	tier 1
STUB1	tier 1
SUMO1	tier 1
TP73	tier 1
TTBK1	tier 1
TTBK2	tier 1
UBB	tier 1
UBC	tier 1
YWHAZ	tier 1
ADORA2A	tier 2
ADRB2	tier 2
AFG3L2	tier 2
AK1	tier 2
AKT1S1	tier 2
AMPH	tier 2
AXIN1	tier 2
BIN1	tier 2
CALCA	tier 2
CALM1	tier 2
CAMK1	tier 2
CAPN2	tier 2
CASP2	tier 2
CASP7	tier 2
CASP8	tier 2
CCR2	tier 2
CDK18	tier 2
CDK5R1	tier 2
CHEK1	tier 2
CHEK2	tier 2
CORT	tier 2
CR1	tier 2
CRP	tier 2
CRYAB	tier 2
CTNNB1	tier 2
CTSB	tier 2
CXCL1	tier 2
CYFIP2	tier 2
DNM1L	tier 2
DUSP1	tier 2
EEF2K	tier 2
EGR1	tier 2
EIF2AK2	tier 2
EIF4EBP1	tier 2
EP300	tier 2
EPHB2	tier 2
FCGR2B	tier 2
FGF2	tier 2
FZD8	tier 2
GABBR1	tier 2
GHRL	tier 2
GLP1R	tier 2
GOLGA5	tier 2
GRB2	tier 2
GRIN2B	tier 2
HMOX1	tier 2
HS3ST2	tier 2
HTT	tier 2
IFNG	tier 2
IGFBP3	tier 2
INPPL1	tier 2
ITPKB	tier 2
JAK2	tier 2
LCK	tier 2
LCMT1	tier 2
MAP2	tier 2
MAP2K4	tier 2
MAP3K1	tier 2
MAPK13	tier 2
MAPK8	tier 2
MYC	tier 2
NGB	tier 2
NGFR	tier 2
NMNAT	tier 2
NMNAT2	tier 2
NUAK1	tier 2
PARK2	tier 2
PIM1	tier 2
PINK1	tier 2
PLA2G4A	tier 2
PLA2G6	tier 2
PLCG1	tier 2
PLTP	tier 2
PLXNA4	tier 2
POLDIP2	tier 2
PPP1CA	tier 2
PPP1CB	tier 2
PPP1CC	tier 2
PPP2R2B	tier 2
PPP2R5D	tier 2
PPP3CB	tier 2
PPP3CC	tier 2
PRLH	tier 2
PSMD11	tier 2
PTPN1	tier 2
RTN4	tier 2
RTN4R	tier 2
SFRP2	tier 2
SFRP3	tier 2
SGK1	tier 2
SIGMAR1	tier 2
SIL1	tier 2
SNCA	tier 2
SOD1	tier 2
SPAST	tier 2
SPHK1	tier 2
SRC	tier 2
SREBF2	tier 2
SRPK2	tier 2
SST	tier 2
STH	tier 2
STK25	tier 2
STOX1	tier 2
STXBP1	tier 2
SYK	tier 2
SYVN1	tier 2
TAOK1	tier 2
TAOK2	tier 2
TFEB	tier 2
TLR9	tier 2
TP53	tier 2
TRAPPC6A	tier 2
TTLL1	tier 2
TTLL11	tier 2
TTLL5	tier 2
TTLL6	tier 2
VDAC1	tier 2
VIMP	tier 2
VSNL1	tier 2
WNT3A	tier 2
