## Supplementary Table 10 for "Selective neuronal vulnerability in Alzheimer’s disease: a network-based analysis"

### Sheet: Sheet1
Pathology-associated gene sets	A	B	C	D
significantly decreased expression in human NFT-bearing ECII neurons	1	1	1.95716e-12	1
significantly increased expression in human NFT-bearing ECII neurons	0.00115002	0.421349	1	1
significantly decreased expression in bacTRAP ECII neurons (AD mouse model)	1	1	2.47118e-05	1
significantly increased expression in bacTRAP ECII neurons (AD mouse model)	3.78797e-05	1	1	1
significantly decreased expression in bacTRAP ECII neurons (aged mice – 24-month vs 5-month)	1	0.23182	2.31518e-08	1
significantly increased expression in bacTRAP ECII neurons (aged mice – 24-month vs 5-month)	1	1	1	2.47118e-05
top 10% of genes anti-correlated with Abeta (ffpe) in human hippocampus	0.00190295	NA	1	1
top 10% of genes correlated with Abeta (ffpe) in human hippocampus	1	1	6.72101e-17	1
top 10% of genes anti-correlated with Tau (at8 ffpe) in human hippocampus	1	1	1	1.86877e-15
top 10% of genes correlated with Tau (at8 ffpe) in human hippocampus	0.0546417	0.00637393	0.683274	1
