## Supplementary Table 11 for "Selective neuronal vulnerability in Alzheimer’s disease: a network-based analysis"

### Sheet: Sheet1
Neuron type of interest	BacTRAP line	Number of replicates profiled	volume of lysis buffer used for the homogenization (in ml)	Small homology arm sequence
Principal neurons of ECII	Sh3bgrl2#26	5 replicates at 4-5 months, 3 replicates at 12 and 24 months	1	GCCTTTGCGTGTCTCTAAAACAGTGGGTCGCCTCAGCTCCATGGCTGTTTCTGATAGAGGATGCTCCACCCGTCTCCACCGCAAACAAAACCCAAGCTTGGACTATCCTCCACCCAACCCTTTGTCTTGTTTGCTGTGTTCTTGTAAACTGGCTTCCCGCCAATTAGCTTGTCCCGCTTCCGGGTCCTTCCTAAACCACCTGCGTGTACGATTAATTCCCGTGAAGCAGGCGCCGGACAGAAGGAGCGCAGTGCCTGGTCACTCTGGGCGCCAAGGAAACTACAACTCCCGTCAGCCCCCGCGGCCGCCTGGCCCCACCCGCCTCTCGCTCAGCCCGCGGCGGAGGCGCTGGGCTTTCATCCGCGGAGCGGCGGGAGCCAGACGCGTCGCTGCGGTCTT…
	Sh3bgrl2#33	6 replicates at 4-5 months, 3 replicates at 12 and 24 months	1	GCCTTTGCGTGTCTCTAAAACAGTGGGTCGCCTCAGCTCCATGGCTGTTTCTGATAGAGGATGCTCCACCCGTCTCCACCGCAAACAAAACCCAAGCTTGGACTATCCTCCACCCAACCCTTTGTCTTGTTTGCTGTGTTCTTGTAAACTGGCTTCCCGCCAATTAGCTTGTCCCGCTTCCGGGTCCTTCCTAAACCACCTGCGTGTACGATTAATTCCCGTGAAGCAGGCGCCGGACAGAAGGAGCGCAGTGCCTGGTCACTCTGGGCGCCAAGGAAACTACAACTCCCGTCAGCCCCCGCGGCCGCCTGGCCCCACCCGCCTCTCGCTCAGCCCGCGGCGGAGGCGCTGGGCTTTCATCCGCGGAGCGGCGGGAGCCAGACGCGTCGCTGCGGTCTT…
	199D5-Rasgrp2	3 replicates at 4-5 and 24 months, 2 replicates at 12 months	1.5	GCCCAGGAGGGGGAGATGTAGGCAGGACTCCTGGGTTCCCTCCTCCCTCCTTCCATCCCAGGGAGAAATTCCTCCGAGGTCCCCTCAGGCACTGGGTTCCCAAAATAACCCTGCGGGGGAAGGGAGGCTGTGAAGGGAGGGGAAGCGGGAGGAGTGCAGAGTCAAGCTGTGGGGTGTTGCAGGTGCCTGTGGGGAGCAAATGCAAGGAGAGGAGGGCCCGCCAGGAGGCTTGGGGCACTAACTAACCCCTGGGGTCCTGGCTCGTCCCTTATTCTCGTAGAACCCTTCTAACCTCCCGCGACTCCGCGGGTGGGCCGGAAGCCTCTCAGCTAGTCCATTTCCCAACTAGCGAGTTGCACCATCCCGGGGCAGGACCGTTTAACCCTAGAGGGGCAACGG…
	344N1-Rasgrp2	3 replicates at each age	1.5	GCCCAGGAGGGGGAGATGTAGGCAGGACTCCTGGGTTCCCTCCTCCCTCCTTCCATCCCAGGGAGAAATTCCTCCGAGGTCCCCTCAGGCACTGGGTTCCCAAAATAACCCTGCGGGGGAAGGGAGGCTGTGAAGGGAGGGGAAGCGGGAGGAGTGCAGAGTCAAGCTGTGGGGTGTTGCAGGTGCCTGTGGGGAGCAAATGCAAGGAGAGGAGGGCCCGCCAGGAGGCTTGGGGCACTAACTAACCCCTGGGGTCCTGGCTCGTCCCTTATTCTCGTAGAACCCTTCTAACCTCCCGCGACTCCGCGGGTGGGCCGGAAGCCTCTCAGCTAGTCCATTTCCCAACTAGCGAGTTGCACCATCCCGGGGCAGGACCGTTTAACCCTAGAGGGGCAACGG…
Pyramidal neurons of CA1	Sstr4#7	3 replicates at each age	1.5	GGGATGATGGCTCTGCGTGCTTGGGTGCTTGGGGTAATCTGGGGCCATCCAGATACTTTAATACCCAGAAAACTGTAGGTAGTGAGCGAGCGATTCGGAGAGAACCAGGATCCTAAGGGGAGAGGATCTGAAGAGCTGACGGAGGCGAGATCTAGCGGCACACGGTAGGACGGGTTCCAAGTAAAGTTTCTGATAGCCCGGCGAAACTGGCAACATGGCAGAGGTGGCGCAGGTAAGAAAAGCCCACAAGAGCTCTTCGGGCAAAGGCACCTGAGGTTGGGCGCGCGAAGGGAAGGGCGCGCGCCGGGCAAATGGAGCTCCCGCGGCCGAGGGGCGCGCGGCAGCGCAGGGATTGGCGGGTGCTCCCGGGCCCCCGCGCACTTCTTAGGCGGAGCGGCT…
	Cck	6 replicates at 4-5 months, 3 replicates at 12 and 24 months	1	described in 23
Pyramidal neurons of CA2	Cacng5	6 replicates at 4-5 months, 3 replicates at 12 and 24 months	1	GCCACCTCTGCTTAGATGTCAGCCAAGGCATGACATTGTCCCTAGGTAGGGTCCTGTGCCTGGTGGACTCAAAGTCGCTCAAACCATGGAAACCTTGGGGCAAGGTTCAACCCTTGCCCTTGTAACCCTAGGCTTACATCTTTTATAGAGGTGGCGCTGTCCGCCTTCTTCTGGGTTTAGGTCACTCTGAGCTTTCTCCACATATCAGTAACTTTTTCCATTTCTGTAACAAAATGCATAGCAAAAGCAACTTAAGGGAGAGTGTGTTAAGTCAATTAAATCTTTCCGAAAACATGTTTACAGCATACCCAGAGATGTGTTTCCACAGTGGCTCGAAATCTAATCAGGGTGGGTGGGTGGATGGATGGATGGATGGATGAATGGATGGATGGATGATGT…
Pyramidal neurons of CA3	Gprin3	3 replicates at each age	1	described in 76
Granule neurons of Dentate Gyrus	Sstr4#19	3 replicates at each age	1.5	GGGATGATGGCTCTGCGTGCTTGGGTGCTTGGGGTAATCTGGGGCCATCCAGATACTTTAATACCCAGAAAACTGTAGGTAGTGAGCGAGCGATTCGGAGAGAACCAGGATCCTAAGGGGAGAGGATCTGAAGAGCTGACGGAGGCGAGATCTAGCGGCACACGGTAGGACGGGTTCCAAGTAAAGTTTCTGATAGCCCGGCGAAACTGGCAACATGGCAGAGGTGGCGCAGGTAAGAAAAGCCCACAAGAGCTCTTCGGGCAAAGGCACCTGAGGTTGGGCGCGCGAAGGGAAGGGCGCGCGCCGGGCAAATGGAGCTCCCGCGGCCGAGGGGCGCGCGGCAGCGCAGGGATTGGCGGGTGCTCCCGGGCCCCCGCGCACTTCTTAGGCGGAGCGGCT…
Layer II/III and layer V neurons of S1	Cartpt	5 replicates at 4-5 months, 3 replicates at 12 and 24 months	3.5	GCCATCTGTCAGCCCATCAGAAAGGTTAACTTTGTGCTAAGGTACAGACTCTGGAAGTGATTGGCCCAGGACTGGTACCACGTCCGGTTCTCTCGCTCCCGTTCAGTTGAGTTACTCTACTTTCCTCTTCGGGTTATTAGTATCACACAGCCTCTACAGAGCCCTTGGTGCAGAGGACATAATTTCCCTTCGTCTAGTATGCTGATCATCTCCCTCACTCCCTAGCTTTCCTAGAATTGTGCTCAGCAAGTGAGCCTGCTGGAGTCCACATATCCTTCTTGCTGCTACACCCGGGGCTTGGGGATTAGGGAGGCAAAGCAGAGCCTATGAGCAGAACTCTGGTGCATCTACCACGGCTAAGATAGGGAAAACAACTCTTCTGCTTGTTCATTGCCCCGA…
Layer IV neurons of V1	Calca	3 replicates at each age	3.5	GCCAATATGTAGCGAACAAGAGTCAGTTGCCGCAATTGCAAACCCCGATTTGGGACCCTGGGATTAACAGAGAAGTGTTTTCCACCTCAACTTTAGATTGGTTCTTGTAGGCAACTGAGTTGCCAGAGGGTGGAGCAGCTGAGCAGTGCAGCCGTCAGTTTCTCAGATTTCAAGGCAGAAAGATTCCCTCTCCATAGACTTTCTTTCTCACATTCTTAGGTGTCTGTAAAAAAACTCACAAAGAGAAGACAACTCTACACTTCCCTGTGGAGACAGATGTAGAGACAGGAGACACCTGGGATTCGTAGAATCCTTGAGACTGATCTCACCACCACCACTCCTTTACCACCACCACCACCACCACCACCACCACCCCCGACCCCCCGCACCCTCCCCCTC…
